# Mapping NMD-coupled alternative splicing in iPSC-derived brain cells: a resource for therapeutic discovery

**DOI:** 10.64898/2026.01.19.700316

**Authors:** Kim N Wijnant, Imke ME Schuurmans, Annika Mordelt, Ka Man Wu, Michael Kwint, Lisenka ELM Vissers, Nael Nadif Kasri

## Abstract

Therapeutic options for neurodevelopmental disorders (NDD) are expanding. Targeting alternative splicing (AS) events linked to nonsense-mediated decay (NMD) offers a promising way to boost gene expression in haploinsufficiency disorders. However, naturally occurring NMD-coupled AS (NMD AS) events in brain cells remain poorly characterized. Here, we integrate long- and short-read RNA sequencing of NMD-inhibited induced pluripotent stem cell-derived excitatory neurons, astrocytes, and microglia to map and prioritize NMD AS events most suitable for therapeutic intervention. We developed an optimized prediction framework and provide an open access, queryable, database cataloging the existence and abundance of NMD AS events across these cell types. Querying this resource, we identified 936 NMD-sensitive AS events in 250 autosomal-dominant NDD genes and nominate 60 NMD AS events in haploinsufficient genes underlying 42 NDDs that are abundant in at least one cell type and thus represent promising therapeutic targets. These included a previously targeted NMD AS event in *SCN1A*, and known NMD AS events in *CHD2, EZH2, and NR4A2*, for which we confirm high cell type-specific abundance, as well as an newly identified abundant event in *PHIP*. Beyond NDD genes, we identify 1,817 differentially spliced AS events including NMD AS events, highlighting the potential functional role of (NMD) AS within brain cell-specific regulatory programs. This framework and resource enables systematic discovery and prioritization of therapeutically targetable NMD AS events and establish a cell-type resolved atlas to guide splice-modulating strategies in NDDs.
