## Supplementary Data 1 for "Mapping NMD-coupled alternative splicing in iPSC-derived brain cells: a resource for therapeutic discovery"

### Sheet: Long-read data report
sample name	movie	number of HIFI reads	mean read length
1_D_C (Neurons CHX)	m64037e_230211_184725	4231744	2917
2_D_D (Neurons DMSO)	m64037e_230213_005907	3614735	2977
3_i_C (iPSCs CHX)	m64037e_230208_210631	4599416	2396
4_i_D (iPSCs DMSO)	m64037e_230214_071052	3645049	2866
5_A_C (Astrocyte CHX)	m84056R1_241223_173103_s3	11696336	2113
6_A_D (Astrocyte DMSO)	m84056R1_241223_193025_s4	12108705	2747
7_M_C (7 Microglia CHX)	m84192_241231_125328_s1	12394985	2460
8_M_D (8 Microglia DMSO)	m84192_241231_145251_s2	11375966	2720

### Sheet: Short-read data report
Paired end short-read RNAseq file 1	Paired end short-read RNAseq file 1	Total # sequences	Sequence length
42829_Exp163_mRNA_KNW_49_C_1_A10_R1.fastq.gz	42829_Exp163_mRNA_KNW_49_C_1_A10_R2.fastq.gz	98553313	75
42830_Exp163_mRNA_KNW_49_C_2_A20_R1.fastq.gz	42830_Exp163_mRNA_KNW_49_C_2_A20_R2.fastq.gz	93468715	75
42831_Exp163_mRNA_KNW_49_C_3_A21_R1.fastq.gz	42831_Exp163_mRNA_KNW_49_C_3_A21_R2.fastq.gz	120538164	75
42832_Exp163_mRNA_KNW_49_D_1_A22_R1.fastq.gz	42832_Exp163_mRNA_KNW_49_D_1_A22_R2.fastq.gz	96919864	75
42833_Exp163_mRNA_KNW_49_D_2_A23_R1.fastq.gz	42833_Exp163_mRNA_KNW_49_D_2_A23_R2.fastq.gz	83091889	75
42834_Exp163_mRNA_KNW_49_D_3_A46_R1.fastq.gz	42834_Exp163_mRNA_KNW_49_D_3_A46_R2.fastq.gz	121410139	75
42823_Exp163_mRNA_KNW_i_C_1_A03_R1.fastq.gz	42823_Exp163_mRNA_KNW_i_C_1_A03_R2.fastq.gz	49230589	75
42824_Exp163_mRNA_KNW_i_C_2_A04_R1.fastq.gz	42824_Exp163_mRNA_KNW_i_C_2_A04_R2.fastq.gz	48713459	75
42825_Exp163_mRNA_KNW_i_C_3_A05_R1.fastq.gz	42825_Exp163_mRNA_KNW_i_C_3_A05_R2.fastq.gz	54598111	75
42826_Exp163_mRNA_KNW_i_D_1_A07_R1.fastq.gz	42826_Exp163_mRNA_KNW_i_D_1_A07_R2.fastq.gz	51702494	75
42827_Exp163_mRNA_KNW_i_D_2_A08_R1.fastq.gz	42827_Exp163_mRNA_KNW_i_D_2_A08_R2.fastq.gz	48271808	75
42828_Exp163_mRNA_KNW_i_D_3_A09_R1.fastq.gz	42828_Exp163_mRNA_KNW_i_D_3_A09_R2.fastq.gz	68846051	75
47258_Exp250_KW_mRNA_1_Astro_CHX_ISO1_A05_R1.fastq.gz	47258_Exp250_KW_mRNA_1_Astro_CHX_ISO1_A05_R2.fastq.gz	78377303	115
47259_Exp250_KW_mRNA_2_Astro_CHX_ISO2_A06_R1.fastq.gz	47259_Exp250_KW_mRNA_2_Astro_CHX_ISO2_A06_R2.fastq.gz	83052002	115
47260_Exp250_KW_mRNA_3_Astro_CHX_ISO3_A07_R1.fastq.gz	47260_Exp250_KW_mRNA_3_Astro_CHX_ISO3_A07_R2.fastq.gz	69896651	115
47261_Exp250_KW_mRNA_4_Astro_DMSO_ISO1_A33_R1.fastq.gz	47261_Exp250_KW_mRNA_4_Astro_DMSO_ISO1_A33_R2.fastq.gz	76583860	115
47262_Exp250_KW_mRNA_5_Astro_DMSO_ISO2_A34_R1.fastq.gz	47262_Exp250_KW_mRNA_5_Astro_DMSO_ISO2_A34_R2.fastq.gz	69888517	115
47263_Exp250_KW_mRNA_6_Astro_DMSO_ISO3_A36_R1.fastq.gz	47263_Exp250_KW_mRNA_6_Astro_DMSO_ISO3_A36_R2.fastq.gz	73522736	115
47264_Exp250_KW_mRNA_7_Micro_CHX_ISO1_A37_R1.fastq.gz	47264_Exp250_KW_mRNA_7_Micro_CHX_ISO1_A37_R2.fastq.gz	80400693	115
47265_Exp250_KW_mRNA_8_Micro_CHX_ISO2_A38_R1.fastq.gz	47265_Exp250_KW_mRNA_8_Micro_CHX_ISO2_A38_R2.fastq.gz	51645276	115
47266_Exp250_KW_mRNA_9_Micro_CHX_ISO3_A39_R1.fastq.gz	47266_Exp250_KW_mRNA_9_Micro_CHX_ISO3_A39_R2.fastq.gz	87838870	115
47267_Exp250_KW_mRNA_10_Micro_DMSO_ISO1_A40_R1.fastq.gz	47267_Exp250_KW_mRNA_10_Micro_DMSO_ISO1_A40_R1.fastq.gz	81749346	115
47268_Exp250_KW_mRNA_11_Micro_DMSO_ISO2_A42_R1.fastq.gz	47268_Exp250_KW_mRNA_11_Micro_DMSO_ISO2_A42_R2.fastq.gz	77430102	115
47269_Exp250_KW_mRNA_12_Micro_DMSO_ISO3_A43_R1.fastq.gz	47269_Exp250_KW_mRNA_12_Micro_DMSO_ISO3_A43_R2.fastq.gz	87950362	115
