## Supplementary Data 2 for "Mapping NMD-coupled alternative splicing in iPSC-derived brain cells: a resource for therapeutic discovery"

### Sheet: Column_info
Column names	Description
SUPPA event type	SUPPA event type as described at https://github.com/comprna/SUPPA. SE = skipped exon, A5 = alternative 5' splice site, A3 = alternative 3' splice site, RI = retained intron, MX = mutually exclusive exon
Method comparison	Column describing the compared groups and used NMD AS prediction method:
		NMD_exclusive	All alternative splicing (AS) events predicted by the NMD-exclusive method.
		NMD_splice_context_aware	All AS events predicted by the NMD-splice context aware method
		NMD_exclusive_AND_NMD_splice_context_aware	AS events with concordant NMD predictions between the NMD-exclusive and NMD splice context–aware methods.
		NMD_exclusive_NOT_NMD_splice_context_aware	AS events predicted by the NMD-exclusive method but without a conclusive prediction by the NMD splice context–aware method.
		NMD_splice_context_aware_NOT_NMD_exclusive_AS_NMD_splice_context_aware	AS events with discordant predictions between methods; performance for these events is calculated according to the NMD splice context–aware method.
		NMD_splice_context_aware_NOT_NMD_exclusive_AS_NMD_exclusive	AS events with discordant predictions between methods; performance for these events is calculated according to the NMD-exclusive method.
n_analyzed	# of AS events compared within the comparison group
TP	# of AS events labeled as true positive. (NMD AS events with a significant log-fold PSI change in the expected direction upon CHX treatment (i.e., increased PSI for NMDin events or decreased PSI for NMDex events))
TN	# of AS events labeled as true negative. (predicted non-NMD events that showed no significant log-fold PSI change)
FP	# of AS events labeled as false positive. (predicted NMD-targeted events with a significant log-fold PSI change in the opposite direction (i.e., decreased PSI for NMDin events or increased PSI for NMDex events))
FN	# of AS events labeled as false negative. (predicted non-NMD events that showed a significant log-fold PSI change upon CHX treatment)
all_P	# positives AS events (AS events that are predicted to induce NMD)
all_N	# negative AS events (AS events that are not predicted to induce NMD)
TPR	True positive rate (TPR = TP / (TP + FN))
TNR	True negative rate (TNR = TN / (TN + FP))
FPR	False positive rate (FPR = FP / (FP + TN))
FNR	False negative rate (FNR = FN / (FN + TP))
MCC	Matthews correlation coefficient ((TP × TN − FP × FN) / √((TP + FP)(TP + FN)(TN + FP)(TN + FN)))

### Sheet: Performance per AS event type
SUPPA event type	Method comparison	n_analyzed	TP	TN	FP	FN	all_P	all_N	TPR	TNR	FPR	FNR	MCC
all AS events	NMD_exclusive	677267	7851	108503	1251	6935	159308	233344	0.530975	0.988602	0.0113982	0.469025	0.645718
all AS events	NMD_splice_context_aware	677267	7940	62596	400	2091	104731	136119	0.791546	0.99365	0.00634961	0.208454	0.849798
all AS events	NMD_exclusive_AND_NMD_splice_context_aware	224939	5813	62596	300	2091	88820	136119	0.73545	0.99523	0.00476978	0.26455	0.81927
all AS events	NMD_exclusive_NOT_NMD_splice_context_aware	436417	2038	36928	951	2617	70488	81314	0.437809	0.974894	0.0251063	0.562191	0.504066
all AS events	NMD_splice_context_aware_NOT_NMD_exclusive_AS_NMD_splice_context_aware	15911	2127	0	100	0	15911	0	1	0	1	0	#NUM!
all AS events	NMD_splice_context_aware_NOT_NMD_exclusive_AS_NMD_exclusive	15911	0	8979	0	2227	0	15911	0	1	0	1	#NUM!
SE	NMD_exclusive	393432	5026	54118	1164	3615	85189	102254	0.581646	0.978944	0.0210557	0.418354	0.64813
SE	NMD_splice_context_aware	303240	4948	33072	180	959	52083	59930	0.83765	0.994587	0.00541321	0.16235	0.882934
SE	NMD_exclusive_AND_NMD_splice_context_aware	104046	3552	33072	115	959	44116	59930	0.787409	0.996535	0.00346521	0.212591	0.858642
SE	NMD_exclusive_NOT_NMD_splice_context_aware	281419	1474	16326	1049	1223	41073	34357	0.546533	0.939626	0.0603741	0.453467	0.500146
SE	NMD_splice_context_aware_NOT_NMD_exclusive_AS_NMD_splice_context_aware	7967	1396	0	65	0	7967	0	1	0	1	0	#NUM!
SE	NMD_splice_context_aware_NOT_NMD_exclusive_AS_NMD_exclusive	7967	0	4720	0	1433	0	7967	0	1	0	1	#NUM!
A3	NMD_exclusive	221202	1254	21384	327	1235	48675	70027	0.503817	0.984939	0.0150615	0.496183	0.600816
A3	NMD_splice_context_aware	179360	1193	14150	59	445	23017	46695	0.728327	0.995848	0.0041523	0.271673	0.817293
A3	NMD_exclusive_AND_NMD_splice_context_aware	65155	745	14150	21	445	18460	46695	0.62605	0.998518	0.0014819	0.37395	0.767074
A3	NMD_exclusive_NOT_NMD_splice_context_aware	151490	509	5027	306	322	30215	18775	0.612515	0.942621	0.0573786	0.387485	0.55972
A3	NMD_splice_context_aware_NOT_NMD_exclusive_AS_NMD_splice_context_aware	4557	448	0	38	0	4557	0	1	0	1	0	#NUM!
A3	NMD_splice_context_aware_NOT_NMD_exclusive_AS_NMD_exclusive	4557	0	2207	0	468	0	4557	0	1	0	1	#NUM!
A5	NMD_exclusive	172321	1026	10799	233	755	30786	31604	0.576081	0.97888	0.0211204	0.423919	0.644974
A5	NMD_splice_context_aware	113896	922	5253	77	161	16825	16738	0.851339	0.985553	0.0144465	0.148661	0.864581
A5	NMD_exclusive_AND_NMD_splice_context_aware	31056	654	5253	34	161	14318	16738	0.802454	0.993569	0.00643087	0.197546	0.856162
A5	NMD_exclusive_NOT_NMD_splice_context_aware	138758	372	4320	199	299	16468	12359	0.554396	0.955964	0.0440363	0.445604	0.547227
A5	NMD_splice_context_aware_NOT_NMD_exclusive_AS_NMD_splice_context_aware	2507	268	0	43	0	2507	0	1	0	1	0	#NUM!
A5	NMD_splice_context_aware_NOT_NMD_exclusive_AS_NMD_exclusive	2507	0	1226	0	295	0	2507	0	1	0	1	#NUM!
MX	NMD_exclusive	198312	2223	22539	1205	1394	40267	29963	0.614598	0.94925	0.0507497	0.385402	0.576892
MX	NMD_splice_context_aware	126884	941	10121	148	526	13310	12756	0.641445	0.985588	0.0144123	0.358555	0.71473
MX	NMD_exclusive_AND_NMD_splice_context_aware	24682	862	10121	130	526	11926	12756	0.621037	0.987318	0.0126817	0.378963	0.7061
MX	NMD_exclusive_NOT_NMD_splice_context_aware	172246	1361	11255	1075	773	28341	15823	0.637769	0.912814	0.0871857	0.362231	0.521755
MX	NMD_splice_context_aware_NOT_NMD_exclusive_AS_NMD_splice_context_aware	1384	79	0	18	0	1384	0	1	0	1	0	#NUM!
MX	NMD_splice_context_aware_NOT_NMD_exclusive_AS_NMD_exclusive	1384	0	1163	0	95	0	1384	0	1	0	1	#NUM!
RI	NMD_exclusive	106709	2576	27422	3697	3647	38636	38043	0.413948	0.881198	0.118802	0.586052	0.294204
RI	NMD_splice_context_aware	96623	252	13448	1111	1857	15205	18943	0.119488	0.92369	0.0763102	0.880512	0.0523841
RI	NMD_exclusive_AND_NMD_splice_context_aware	31301	205	13357	832	1847	12483	18818	0.0999025	0.941363	0.058637	0.900097	0.0560769
RI	NMD_exclusive_NOT_NMD_splice_context_aware	72561	2371	11911	2865	1476	26153	16503	0.616324	0.806104	0.193896	0.383676	0.38041
RI	NMD_splice_context_aware_NOT_NMD_exclusive_AS_NMD_splice_context_aware	2847	47	91	279	10	2722	125	0.824561	0.245946	0.754054	0.175439	0.0564291
RI	NMD_splice_context_aware_NOT_NMD_exclusive_AS_NMD_exclusive	2847	0	2154	0	324	0	2722	0	1	0	1	#NUM!
